# Conservation motifs - a novel evolutionary-based classification of proteins

**DOI:** 10.1101/2020.01.12.903138

**Authors:** Hodaya Beer, Dana Sherill-Rofe, Irene Unterman, Idit Bloch, Mendel Isseroff, Doron Stupp, Elad Sharon, Elad Zisman, Yuval Tabach

## Abstract

Cross-species protein conservation patterns, as directed by natural selection, are indicative of the interplay between protein function, protein-protein interaction and evolution. Since the beginning of the genomic era, proteins were characterized as either conserved or not conserved. This simple classification became archaic and cursory once data on protein orthologs became available for thousands of species.

To enrich the language used to describe protein conservation patterns, and to understand their biological significance, we classified 20,294 human proteins against 1096 species. Analyses of the conservation patterns of human proteins in different eukaryotic clades yielded extremely variable and rich patterns that had never been characterized or studied before. Using mathematical classifications, we defined seven conservation motifs: *Steps, Critical, Lately Developed, Plateau, Clade Loss, Trait Loss* and *Gain*, which describe the evolution of human proteins.

One type of motif, which we termed *Gain*, describes the human proteins that are highly conserved in a small number of organisms but are not found in most other species. Interestingly, this pattern predicts 73 possible instances of horizontal gene transfer in eukaryotes.

Overall, our work offers novel terms for conservation patterns and defines a new language intended to classify proteins based on evolution, reveal aspects of protein evolution, and improve the understanding of protein functions.
