## Supplemental Table 1 for "Conservation motifs - a novel evolutionary-based classification of proteins"

### Sheet: S1.1 list of proteins
Global			Local
Critical	Lately Developed	Plateau	Clade Loss	Trait Loss	Gain
HIST2H3A	NBPF20	PRM1	Arthropoda-Viridiplantae	Metazoan Parasites	fungi	plants
H3F3A	NBPF19	KRTAP20-1	DNPEP	ATIC	DNALI1	BAG5
HIST1H3A	NBPF10	PRO1716	PIR	UBE2M	L1RE1	TXNL1
ACTG1	NBPF14	NLRP2B	UNG	RNF41	MUT	RCN2
ACTB	MUC12	OCLM	ABRACL	HGD	MDH1	ALPL
CALM1	FLG	RNF216P1	MTHFR	CRY1	TTC26	TOMM34
ACTC1	MUC17	MRLN	PYROXD2	ACO1	IYD	HSD11B2
ACTG2	MUC16	FAM86JP	LSS	MIB1	PCK1	PMPCA
ACTA2	HRNR	BAGE5	ACOT8	DSCR3	PCK2	CKB
HIST2H3PS2	MUC22	MT1E	MPST	APIP	PYROXD2	NUDC
HIST3H3	NPIPB13	PRO2829	ACAD11	CRY2	PACRG	PYCR2
ACTA1	NBPF12	HMHB1	CPNE9	LIX1L	GMPR	ACO2
HIST1H4A	NPIPB4	BAGE	CPNE3	BZW1	PCCB	AK3
ARF1	NPIPB11	TNP1	CPNE8	BLMH	ETHE1	PYCR1
ARF3	TCHH	IGLJ2	IDNK	PPAT	ACO1	MUT
TUBB4B	NPIPB5	KRTAP20-3	TST	OPLAH	DNAH5	FTH1
ACTBL2	MUC3A	PLN	CPNE1	SGSH	TTC30B	NCS1
H3F3C	NPIPB3	TUNAR	COMTD1	BZW2	TTC30A	CKM
TUBA1A	NBPF1	LINC00643	HPRT1	CAT	MCEE	RTCB
TUBA3D	NPAP1	B3GNT10	WRAP73	VPS26C	EHD3	GNA11
TUBA1B	NBPF9	IGLJ1	NAMPT	FBXL14	DNAH8	PCCB
TUBB	MUCL3	KRTAP22-2	CPNE2	MOSMO	CFAP298	GYS1
TUBB2B	FLG2	KRTAP20-4	TGDS	FGGY	DNAL1	GYS2
TUBB4A	MUC4	ACTL8	ACAD10	ASS1	DNAI2	ALPI
TUBB2A	NBPF11	ARL11	CPNE5	ALAD	DNAH7	TSTA3
TUBA4A	NBPF8	ACTL10	CPNE4	SELENBP1	SEPSECS	DENND4B
PPP1CB	SEMG2	RAB12	MUT	UBLCP1	EHD1	ENOSF1
TUBA3E	C2orf16	ACTL9	CPNE6	SAP30L	EHD2	GALNT13
UBE2D4	FAM47C	ACTL7A	PRTFDC1	ADHFE1	EHD4	GNAQ
UBE2D2	SPATA31E1	HSPA14	MFSD5	WASHC5	DNAH12	ADSL
PPP2CA	MUC19	ACTL7B	MTR	CAD	DNAH2	PGAM1
UBE2D1	NPIPB12	CABP2	FN3KRP	GNMT	IREB2	ALPG
POTEKP	ERVK-21	ARL14	SLC35F2	ISYNA1	DNAH3	MVP
PPP2CB	PRR36	RAB42	ENDOV	SPPL3	MTR	ALPP
PPP1CA	C1orf167	PCP4	NAALAD2	GCDH	AGMO
CALML3	SEMG1	ARL15	FDFT1	NADK	HPRT1
RPS15A		RAB15	FOLH1B	LZTR1	MGAT1
UBE2D3		MT1DP	FN3K	SCP2	CFAP299
TUBB3		ACTRT2	FOLH1	MKLN1	TTC21B
DYNLL2		MYLK4	SLC35F1	DET1	FUOM
ARF4		ACTRT1	IAH1	POMT2	TXNRD3
TUBB6		RAB17	SRR	MRI1
ARF5		RAB19	SQLE	UBIAD1
PHF5A		DAPK3	CTSZ	HMGCL
RPS13		GNG11	ERLIN2	ACADS
TXNL4A		POTEI	SRD5A1	FAH
ARF6		POTEF	LGMN	NADSYN1
UBB		POTEE	SDR42E1	SUGCT
RPL23		ACTRT3	MCEE	ASL
DYNLL1		ARL17B	ERLIN1	MCCC2
RPS23		POTEJ	NAALADL1	COMP
U2AF1L5		LOC107984156	PBLD	COPS4
PSMC2		SPATA5L1	DHRS1	GPS1
PPP4C		ARL17A	ACP5	FLOT1
HSPA8		CABP5	SLC2A13	LIX1
EEF1A1		TSSK2	CBWD1	GSTZ1
UBE2B		RBM3	TYW1	MIOX
TUBB8		TSSK6	CBWD2	VAMP7
PSMC5		TSSK3	KYNU	POMT1
RAB1A		HSPA13	NSDHL	COPS6
PPP1CC		CALML6	CBWD3	MED23
EEF1A1P5		GNG5	CPNE7	DPYD
UBE2A		DHX40	CBWD5	HAO1
H2AFV		CALML4	PCCB	WDR92
PSMC1		PPIL6	DCTPP1	AMACR
EIF4A3		DDX4	CBWD6	PSAT1
RAB1B		GNG8	TRMT12	PCIF1
H2AFZ		MYL6B	EAPP	PGAM2
HSPA2		MYL3	ADPRM	DPEP1
HIST1H2AH		GNG10	SLC47A1	JMJD6
RPS14		DAPK2	MUTYH	KDM1A
H2AFJ		SPATA5	MINDY1	TMEM19
HSPA1A		MYL1	TMCO4	METTL14
UBE2N		CENPA	TMEM144	TRRAP
HIST2H2AC		RAB43	TYW1B	DDB1
HIST1H2AJ		CAMK4	EBP	MARCH5
HSPA1B		STMP1	PQLC2	WDR45B
TUBA8		NDUFB1	LDHD	CPOX
VCP		RAB39A	PIPOX	RCHY1
HIST2H2AB		DQX1	FAM213A	PTER
ATP6V1B2		VAMP4	MGST3	PGAM1
PRPF8		MYL4	TKFC	UPB1
HIST1H2AC		GNG7	MIF	FAXDC2
HIST1H2AG		RAB39B	OTC	COPS3
RBX1		H2AFB1	CTSA	TDO2
SEC61A2		H2BFM	ACAA1	PRDX5
HIST2H2AA3		CDK14	SDR42E2	HACL1
HIST3H2A		H2AFB2	TK1	ABCD3
PSMC6		GNG12	CYP51A1	NELFCD
HIST1H2AD		PSKH2	TXNL4B	UROD
MAGOH		PRMT6	JMJD8	HMGCLL1
HIST1H2AB		UQCR11	NXNL2	CRYL1
HSPA1L		CDK15	SRD5A2	XDH
PSMD14		DHX32	PRORSD1P	SORD
RUVBL1		CDK6	AP4S1	IREB2
SEC61A1		PSKH1	ZADH2	EED
RPL11		DHX33	SLC47A2	NF1
RPS27		SPG7	DHCR24	CYHR1
H3.Y		GUCA1A	YIPF4	TTLL1
MAGOHB		YME1L1	FADS2	USP9X
RPL8		ATP5MD	NUDCD2	STRAP
NSA2		RAB26	ASAH1	DNAL1
HIST1H2AA		CDK4	CENPV	PGAM4
PSMC3		TUBA4B
RAB7A		RAB33A
RAB11A		CALML5
ATP6V1B1		DDX53
PSMC4		TXN2
HSPA5		ARL4D
ARL2-SNX15		CAMK1G
DRG1		NIM1K
EIF4A2		TMSB15A
RPS4X		GNG13
YWHAE		CDK11A
RAB11B		RAB31
EIF2S3		DNAJB3
ETF1		CDK11B
PPIA		RAB7B
RAB2A		UBE2L6
RPL37A		MYL5
RAB6A		RERG
CSNK1A1		DDX43
LSM6		MAP2K5
EIF4A1		HNRNPA2B1
EIF6		VAMP1
AP1M1		CYB5B
RPS20		CFL2
TUBA1C		PRMT3
RPL15		SRSF3
RPL30		PAK4
RPS3		MYL2
RAB1C		POLR2F
EIF2S3B		GUCA1B
TUBB1		SLC7A5P1
ATP6V1A		SGK2
GAPDH		SPAST
ENO1		ARL4C
RAB6B
TUBG1
RPL3
RPL12
ENO2
PPIH
PPP6C
SNU13
POLR2L
HSPA6
TUBG2
ABCE1
NEDD8
HIST2H2BE
HIST1H2BB
HIST1H2BC
HIST1H2BO
RPS18
EEF2
HIST1H2BH
CCT5
HIST2H2BF
HIST1H2BJ
EIF1AY
HIST1H2BD
ACTR1A
HIST1H2BK
NME2
EIF1AX
HIST1H2BL
ENO3
RPS4Y1
HIST3H2BB
RRM1
CFAP20
BUD31
RAN
H2AFX
RPL27A
EEF1A2
HIST1H2BM
SEC61G
YWHAB
NME1
ACTR1B
H2BFS
CDK1
CCT2
RAC1
PSMA2
RUVBL2
ATP5F1B
ACTR2
RAC2
CYCS
PSMA5
ATP6V0C
CDC42
RAB2B
DRG2
RAD51
CNOT9
YWHAQ
RAC3
CSNK1A1L
HSPA7
RPS27A
RPS4Y2
HIST1H2BA
IDH1
RPL39
UBE2NL
AP1S2
TUBAL3
MAT2A
YWHAZ
RPL36AL
TCP1
AP1M2
HSPA9
ATP5F1A
RPL26
RAB14
YWHAG
POLR2B
SAR1B
RPS6
RPL26L1
ARL2
RPS15
FCF1
NME2P1
CSNK2A2
RPL38
CDK5
SAR1A
RAB8B
RPL10
CCT4
AHCY
GABARAP
RAB8A
DDX6
RPS9
CCT7
RPS8
YWHAH
MOB1B
GABARAPL1
RPL39P5
RPS11
MOB1A
SF3B6
CCT6A
UBL5
RAB10
DDX39B
MAT1A
CSNK2A1
RPS3A
CSNK1E
PHB
CETN2
PSMA7
HSP90AA1
DDX39A
PPIL1
LSM5
RPS28
RHOA
HSP90AB1
UBE2G2
CCT3
LSM3
RPL10A
CDK3
RPL37
ADH5
RPL3L
UBE2G1
ARL8B
ARL5A
RBBP4
PSMA4
ELP3
PGK1
HDAC3
SRP54
RPL17
SNRPD2
SKP1
ARL5B
ARL3
CSNK2A3
ACTR3
RPL10L
HDAC2
SNRPE
PRDX1
HDAC1
LSM2
GABARAPL2
RAB5A
CETN1
ARL8A
NFS1
RAB5C
RPS12
PPIAL4C
CKS2
PRDX2
CKS1B
RPL19
EFTUD2
ARL1
SEC11A
PSMB3
SLC25A5
ACTR3B
HSPD1
CSNK1D
SLC25A6
SNRPD1
RPL35
RAB5B
PRPS2
DHX15
LSM7
CCT6B
PPIAL4A
POLR3B
ARPC4
RPS2
RBBP7
RRM2
RPL5
DDX47
UFM1
SLC25A4
CLTC
RPL7A
GDI2
RAB35
UBE2E1
PCNA
RAB4B
SF3B1
PSMA6
RPS26
RHOB
PPIAL4E
NIP7
SDHA
GDI1
RPL39L
SDHB
AP1S3
UBE2V1
SNRPD3
PPIAL4G
EIF5A2
IDH2
RFC2
SFN
RPS7
RPL18A
FKBP1B
PPIAL4D
UBE2H
RHOG
LSM8
PGK2
RAB4A
LOC105371242
GSK3B
PDHB
PPIAL4F
NDUFV1
EIF1B
GABARAPL3
GNB1
STT3A
YPEL1
KDELR2
YPEL2
NAA20
RPL35A
UBE2E3
PABPC1L2A
PSMD7
PPIB
SEC23A
RPS27L
TYMS
PRPS1L1
RAP1B
VPS4A
CNOT7
RPS5
PRKACA
DLD
PSMA1
NCBP2
HSP90AA2P
MAPK1
PSMA3
RPL7
VPS26A
RAB13
UBE2E2
RAP1A
VPS4B
PSMA8
WDR5
EIF5AL1
CALM2
SUCLG1
SEC11C
RAB25
DIMT1
OSGEP
KARS
RPL21
ISCU
COPB2
PPIL3
AP4S1
FH
GSPT1
IMPDH2
CTPS1
GNB4
GNB2
SEC23B
PRKACB
PPIF
FKBP1C
DPH5
PPP2R5E
SHMT1
AP2S1
SF3B3
RABGGTB
SF3B5
GNB3
RAB9A
TARS
DMC1
GMPPB
METAP1
MOB3B
RAB30
ALDH1A2
RAB3A
COPS5
RAB9B
PRMT1
AK2
MCTS1
PHB2
GOT2
IMPDH1
ATP6V1D
CLTCL1
VPS26B
DARS
PGM1
NME3
OLA1
CS
CNOT8
RSL24D1
FEN1
PMM2
SHMT2
MAPK14
CCT8
PSMB7
COPS2
HSPE1
NUBP1
MOB3A
BTF3L4
RAB3B
ALDH2
EIF2S1
KDELR3
POLR2E
RFC5
RPL34
UBA52
SNRNP200
TMEM167A
CDK2
ALDH6A1
METAP2
AP2M1
KRAS
RFC3
YPEL5
KPNA6
TNNC1
ALDH1A1
OAT
RER1
SNRPGP15
RPL36
ABCF2
RAB3C
RPL18
PRMT8
RAB3D
NLE1
UBE2L3
PPP2R2A
ISCA1
STK38L
HRAS
KPNA1
TNNC2
ATP2A1
AP3S1
XPO1
NOP10
RHOQ
KPNA5
ATP2A2
STK38
PGD
RPL36A-HNRNPH2
BCKDHB
CTPS2
PSMD11
PPP2R2B
DKC1
MAPK3
SLC25A31
CMPK1
SUMO2
MTREX
RAB22A
SOD2
NRAS
WARS
DCAF7
RPLP0
RPL31
AP2B1
PPIC
ALDH1A3
TRAPPC3

### Sheet: S1.2 metazoan parasites
taxid	taxname
70667	Schistocephalus solidus
53468	Mesocestoides corti
6216	Hymenolepis diminuta
102285	Hymenolepis nana
85433	Hymenolepis microstoma
60517	Taenia asiatica
6205	Hydatigera taeniaeformis
6211	Echinococcus multilocularis
6210	Echinococcus granulosus
6192	Fasciola hepatica
27848	Echinostoma caproni
6198	Opisthorchis viverrini
79923	Clonorchis sinensis
157069	Trichobilharzia regenti
6185	Schistosoma haematobium
48269	Schistosoma margrebowiei
6188	Schistosoma rodhaini
6183	Schistosoma mansoni
6186	Schistosoma curassoni
31246	Schistosoma mattheei
241478	Soboliphyme baturini
70415	Trichuris muris
36087	Trichuris trichiura
68888	Trichuris suis
6336	Trichinella nelsoni
45882	Trichinella britovi
268475	Trichinella zimbabwensis
268474	Trichinella papuae
144512	Trichinella murrelli
990121	Trichinella patagoniensis
6335	Trichinella nativa
6337	Trichinella pseudospiralis
6334	Trichinella spiralis
181606	Trichinella sp. T9
334426	Angiostrongylus costaricensis
6313	Angiostrongylus cantonensis
27835	Nippostrongylus brasiliensis
375939	Heligmosomoides polygyrus bakeri
29172	Dictyocaulus viviparus
45464	Teladorsagia circumcincta
6290	Haemonchus placei
6289	Haemonchus contortus
318479	Dracunculus medinensis
451379	Syphacia muris
51028	Enterobius vermicularis
6269	Anisakis simplex
6252	Ascaris lumbricoides
6265	Toxocara canis
103827	Thelazia callipaeda
637853	Gongylonema pulchrum
6293	Wuchereria bancrofti
7209	Loa loa
6279	Brugia malayi
42155	Brugia timori
6280	Brugia pahangi
6282	Onchocerca volvulus
387005	Onchocerca flexuosa
42157	Onchocerca ochengi
37863	Steinernema glaseri
131310	Parastrongyloides trichosuri
6248	Strongyloides stercoralis
75913	Strongyloides venezuelensis
34506	Strongyloides ratti
174720	Strongyloides papillosus
61180	Oesophagostomum dentatum
37862	Heterorhabditis bacteriophora
51022	Ancylostoma duodenale
53326	Ancylostoma ceylanicum
51031	Necator americanus

### Sheet: S1.3 HGT candidates
Horizontal gene transfer candidates
Fungi		Viridiplantae
protein name	organism	protein name	organism
DNALI1	645134	BAG5	4577
L1RE1	58627	TXNL1	4577
MUT	61395	RCN2	4577
MDH1	988480	ALPL	4577
TTC26	1754190	TOMM34	4577
IYD	329046	HSD11B2	4577
PCK1	1314771	PMPCA	4577
PCK2	64571	CKB	4577
PYROXD2	645134	NUDC	4577
PACRG	73868	PYCR2	4577
GMPR	73868	ACO2	564608
PCCB	58291	AK3	4577
ETHE1	329046	PYCR1	4577
ACO1	1245745	MUT	1291522
DNAH5	329046	FTH1	4577
TTC30B	988480	NCS1	58331
TTC30A	988480	CKM	4577
MCEE	133383	RTCB	145388
EHD3	763665	GNA11	112509
DNAH8	329046	PCCB	105231
CFAP298	988480	GYS1	58331
DNAL1	403673	GYS2	58331
DNAI2	988480	ALPI	4577
DNAH7	765915	TSTA3	296587
SEPSECS	1344416	DENND4B	3635
EHD1	645134	ENOSF1	58331
EHD2	763665	GALNT13	112509
EHD4	763665	GNAQ	112509
DNAH12	765915	ADSL	58331
DNAH2	1344416	PGAM1	4577
IREB2	1245745	ALPG	4577
DNAH3	765915	MVP	112509
MTR	101091	ALPP	4577
AGMO	64571
HPRT1	246409
MGAT1	988480
CFAP299	329046
TTC21B	329046
FUOM	2025994
TXNRD3	1344416

### Sheet: S1.4 species for HGT analysis
species for SEPSECS analysis		species for ENOSF1 analysis
taxid	taxonomy name	taxid	taxonomy name
1213189	Zancudomyces culisetae	3476	Parasponia andersonii
1314790	Basidiobolus meristosporus CBS 931.73	3659	Cucumis sativus
133377	Smittium angustum	3694	Populus trichocarpa
133381	Smittium megazygosporum	3848	Glycine soja
133383	Smittium mucronatum	51240	Juglans regia
133385	Smittium simulii	58331	Quercus suber
133412	Smittium culicis
61395	Linderina pennispora
763665	Coemansia reversa NRRL 1564
796925	Conidiobolus coronatus NRRL 28638
1344416	Gonapodya prolifera JEL478
1357716	Batrachochytrium salamandrivorans
1754190	Neocallimastix californiae
1754191	Piromyces finnis
1754192	Anaeromyces robustus
329046	Rhizoclosmatium globosum
403673	Batrachochytrium dendrobatidis JEL423
645134	Spizellomyces punctatus DAOM BR117
73868	Piromyces sp. E2
1485682	Mitosporidium daphniae
94130	Rhizophagus clarus

### Sheet: S1.5 NPP species
taxid	taxonomy name
9595	Gorilla gorilla gorilla
9597	Pan paniscus
9598	Pan troglodytes
9601	Pongo abelii
61853	Nomascus leucogenys
336983	Colobus angolensis palliatus
61622	Rhinopithecus roxellana
61621	Rhinopithecus bieti
60711	Chlorocebus sabaeus
9531	Cercocebus atys
9555	Papio anubis
9568	Mandrillus leucophaeus
9545	Macaca nemestrina
9541	Macaca fascicularis
9544	Macaca mulatta
37293	Aotus nancymaae
9483	Callithrix jacchus
1737458	Cebus capucinus imitator
39432	Saimiri boliviensis boliviensis
1868482	Carlito syrichta
379532	Propithecus coquereli
30611	Otolemur garnettii
246437	Tupaia chinensis
9986	Oryctolagus cuniculus
43179	Ictidomys tridecemlineatus
10020	Dipodomys ordii
10116	Rattus norvegicus
10090	Mus musculus
56216	Neotoma lepida
10036	Mesocricetus auratus
10029	Cricetulus griseus
10141	Cavia porcellus
10181	Heterocephalus glaber
885580	Fukomys damarensis
9365	Erinaceus europaeus
9796	Equus caballus
9402	Pteropus alecto
109478	Myotis brandtii
59463	Myotis lucifugus
225400	Myotis davidii
9685	Felis catus
9646	Ailuropoda melanoleuca
9615	Canis lupus familiaris
9708	Odobenus rosmarus divergens
391180	Enhydra lutris kenyoni
9669	Mustela putorius furo
9713	Leptonychotes weddellii
29088	Neomonachus schauinslandi
9823	Sus scrofa
419612	Camelus ferus
9940	Ovis aries
9913	Bos taurus
9755	Physeter catodon
9739	Tursiops truncatus
1706337	Neophocaena asiaeorientalis asiaeorientalis
9749	Delphinapterus leucas
127582	Trichechus manatus latirostris
9785	Loxodonta africana
9305	Sarcophilus harrisii
13616	Monodelphis domestica
9258	Ornithorhynchus anatinus
28377	Anolis carolinensis
8665	Ophiophagus hannah
13735	Pelodiscus sinensis
8469	Chelonia mydas
8496	Alligator mississippiensis
38654	Alligator sinensis
94827	Tinamus guttatus
441894	Struthio camelus australis
55661	Cuculus canorus
8969	Haliaeetus albicilla
279965	Antrostomus carolinensis
345573	Podiceps cristatus
9238	Pygoscelis adeliae
9233	Aptenodytes forsteri
56313	Tyto alba
121530	Tauraco erythrolophus
37040	Gavia stellata
9244	Calypte anna
8897	Chaetura pelagica
240206	Pterocles gutturalis
43455	Cathartes aura
118200	Picoides pubescens
12930	Amazona aestiva
176057	Nestor notabilis
57412	Colius striatus
54380	Cariama cristata
30455	Fulmarus glacialis
175836	Buceros rhinoceros silvestris
9218	Phoenicopterus ruber ruber
50402	Charadrius vociferus
1758121	Limosa lapponica baueri
8932	Columba livia
372326	Patagioenas fasciata monilis
188344	Leptosomus discolor
57421	Merops nubicus
57397	Apaloderma vittatum
30419	Opisthocomus hoazin
8839	Anas platyrhynchos
9031	Gallus gallus
9103	Meleagris gallopavo
9083	Bambusicola thoracicus
9009	Callipepla squamata
9014	Colinus virginianus
54374	Mesitornis unicolor
54383	Eurypyga helias
187382	Chlamydotis macqueenii
100784	Balearica regulorum gibbericeps
85066	Corvus brachyrhynchos
328815	Manacus vitellinus
59894	Ficedula albicollis
57068	Acanthisitta chloris
299123	Lonchura striata domestica
59729	Taeniopygia guttata
97097	Phaethon lepturus
36300	Pelecanus crispus
9209	Phalacrocorax carbo
188379	Egretta garzetta
128390	Nipponia nippon
8400	Rana catesbeiana
8364	Xenopus tropicalis
8355	Xenopus laevis
7897	Latimeria chalumnae
7918	Lepisosteus oculatus
113540	Scleropages formosus
7955	Danio rerio
7998	Ictalurus punctatus
7994	Astyanax mexicanus
8022	Oncorhynchus mykiss
8030	Salmo salar
52904	Scophthalmus maximus
69293	Gasterosteus aculeatus
215358	Larimichthys crocea
99883	Tetraodon nigroviridis
31033	Takifugu rubripes
8128	Oreochromis niloticus
8090	Oryzias latipes
52670	Austrofundulus limnaeus
48698	Poecilia formosa
8083	Xiphophorus maculatus
7739	Branchiostoma floridae
34765	Oikopleura dioica
51511	Ciona savignyi
7719	Ciona intestinalis
7668	Strongylocentrotus purpuratus
307972	Apostichopus japonicus
282301	Macrostomum lignano
70667	Schistocephalus solidus
53468	Mesocestoides corti
6216	Hymenolepis diminuta
102285	Hymenolepis nana
85433	Hymenolepis microstoma
60517	Taenia asiatica
6205	Hydatigera taeniaeformis
6211	Echinococcus multilocularis
6210	Echinococcus granulosus
6192	Fasciola hepatica
27848	Echinostoma caproni
6198	Opisthorchis viverrini
79923	Clonorchis sinensis
157069	Trichobilharzia regenti
6185	Schistosoma haematobium
48269	Schistosoma margrebowiei
6188	Schistosoma rodhaini
6183	Schistosoma mansoni
6186	Schistosoma curassoni
31246	Schistosoma mattheei
7574	Lingula anatina
6412	Helobdella robusta
283909	Capitella teleta
37653	Octopus bimaculoides
29159	Crassostrea gigas
225164	Lottia gigantea
6526	Biomphalaria glabrata
241478	Soboliphyme baturini
70415	Trichuris muris
36087	Trichuris trichiura
68888	Trichuris suis
6336	Trichinella nelsoni
45882	Trichinella britovi
268475	Trichinella zimbabwensis
268474	Trichinella papuae
144512	Trichinella murrelli
990121	Trichinella patagoniensis
6335	Trichinella nativa
6337	Trichinella pseudospiralis
6334	Trichinella spiralis
181606	Trichinella sp. T9
334426	Angiostrongylus costaricensis
6313	Angiostrongylus cantonensis
27835	Nippostrongylus brasiliensis
375939	Heligmosomoides polygyrus bakeri
29172	Dictyocaulus viviparus
45464	Teladorsagia circumcincta
6290	Haemonchus placei
6289	Haemonchus contortus
318479	Dracunculus medinensis
451379	Syphacia muris
51028	Enterobius vermicularis
6269	Anisakis simplex
6252	Ascaris lumbricoides
6265	Toxocara canis
103827	Thelazia callipaeda
637853	Gongylonema pulchrum
6293	Wuchereria bancrofti
7209	Loa loa
6279	Brugia malayi
42155	Brugia timori
6280	Brugia pahangi
6282	Onchocerca volvulus
387005	Onchocerca flexuosa
42157	Onchocerca ochengi
6326	Bursaphelenchus xylophilus
36090	Globodera pallida
6305	Meloidogyne hapla
37863	Steinernema glaseri
114890	Rhabditophanes sp. KR3021
131310	Parastrongyloides trichosuri
6248	Strongyloides stercoralis
75913	Strongyloides venezuelensis
34506	Strongyloides ratti
174720	Strongyloides papillosus
54126	Pristionchus pacificus
61180	Oesophagostomum dentatum
37862	Heterorhabditis bacteriophora
51022	Ancylostoma duodenale
53326	Ancylostoma ceylanicum
51031	Necator americanus
2018661	Diploscapter pachys
1503980	Caenorhabditis latens
1561998	Caenorhabditis tropicalis
31234	Caenorhabditis remanei
281687	Caenorhabditis japonica
135651	Caenorhabditis brenneri
1611254	Caenorhabditis nigoni
6238	Caenorhabditis briggsae
6239	Caenorhabditis elegans
947166	Ramazzottius varieornatus
232323	Hypsibius dujardini
407821	Stegodyphus mimosarum
6915	Nephila clavipes
418985	Tropilaelaps mercedesae
6945	Ixodes scapularis
32264	Tetranychus urticae
52283	Sarcoptes scabiei
6958	Euroglyphus maynei
126957	Strigamia maritima
35525	Daphnia magna
6669	Daphnia pulex
48709	Orchesella cincta
158441	Folsomia candida
6973	Blattella germanica
136037	Zootermopsis nevadensis
105785	Cryptotermes secundus
121224	Pediculus humanus corporis
13249	Rhodnius prolixus
121845	Diaphorina citri
7029	Acyrthosiphon pisum
224129	Agrilus planipennis
77166	Dendroctonus ponderosae
7070	Tribolium castaneum
1629725	Oryctes borbonicus
104452	Operophtera brumata
278856	Danaus plexippus plexippus
66420	Papilio xuthus
76193	Papilio machaon
7091	Bombyx mori
7102	Heliothis virescens
29058	Helicoverpa armigera
543379	Trichomalopsis sarcophagae
7425	Nasonia vitripennis
178035	Dufourea novaeangliae
166423	Melipona quadrifasciata
7460	Apis mellifera
597456	Habropoda laboriosa
104421	Camponotus floridanus
67767	Lasius niger
2015173	Ooceraea biroi
610380	Harpegnathos saltator
13686	Solenopsis invicta
103372	Acromyrmex echinatior
456900	Cyphomyrmex costatus
520822	Atta colombica
12957	Atta cephalotes
34720	Trachymyrmex septentrionalis
64791	Trachymyrmex zeteki
471704	Trachymyrmex cornetzi
36166	Megaselia scalaris
7375	Lucilia cuprina
35570	Stomoxys calcitrans
7370	Musca domestica
37001	Glossina brevipalpis
7398	Glossina pallidipes
37546	Glossina morsitans morsitans
7395	Glossina austeni
201502	Glossina fuscipes fuscipes
67801	Glossina palpalis gambiensis
30019	Drosophila busckii
7222	Drosophila grimshawi
7244	Drosophila virilis
7230	Drosophila mojavensis
7260	Drosophila willistoni
7234	Drosophila persimilis
46245	Drosophila pseudoobscura pseudoobscura
7217	Drosophila ananassae
30025	Drosophila ficusphila
7238	Drosophila sechellia
7240	Drosophila simulans
7220	Drosophila erecta
7227	Drosophila melanogaster
7245	Drosophila yakuba
7200	Lutzomyia longipalpis
29031	Phlebotomus papatasi
568069	Clunio marinus
7160	Aedes albopictus
7159	Aedes aegypti
7176	Culex quinquefasciatus
74873	Anopheles sinensis
41427	Anopheles atroparvus
43151	Anopheles darlingi
7167	Anopheles albimanus
74869	Anopheles maculatus
30069	Anopheles stephensi
7168	Anopheles dirus
69004	Anopheles farauti
139723	Anopheles culicifacies
112268	Anopheles minimus
62324	Anopheles funestus
199890	Anopheles epiroticus
43041	Anopheles christyi
1518534	Anopheles coluzzii
7165	Anopheles gambiae
34691	Anopheles quadriannulatus
34690	Anopheles melas
30066	Anopheles merus
7173	Anopheles arabiensis
669202	Thelohanellus kitauei
50429	Stylophora pistillata
45351	Nematostella vectensis
1819745	Intoshia linei
400682	Amphimedon queenslandica
10228	Trichoplax adhaerens
595528	Capsaspora owczarzaki ATCC 30864
667725	Sphaeroforma arctica JP610
946362	Salpingoeca rosetta
81824	Monosiga brevicollis
691883	Fonticula alba
905079	Guillardia theta CCMP2712
5762	Naegleria gruberi
461836	Thecamonas trahens ATCC 50062
46433	Reticulomyxa filosa
37360	Plasmodiophora brassicae
5722	Trichomonas vaginalis
1144522	Tritrichomonas foetus
2903	Emiliania huxleyi
1460289	Chrysochromulina sp. CCMP291
2769	Chondrus crispus
448386	Gracilariopsis chorda
2786	Porphyra umbilicalis
280699	Cyanidioschyzon merolae strain 10D
130081	Galdieria sulphuraria
1257118	Acanthamoeba castellanii str. Neff
1890364	Planoprotostelium fungivorum
670386	Heterostelium album PN500
361077	Tieghemostelium lacteum
44689	Dictyostelium discoideum
5786	Dictyostelium purpureum
75058	Bodo saltans
59799	Angomonas deanei
157538	Leptomonas pyrrhocoris
5684	Leptomonas seymouri
5660	Leishmania braziliensis
929439	Leishmania mexicana MHOM/GT/2001/U1103
5664	Leishmania major
5671	Leishmania infantum
429131	Trypanosoma rangeli SC58
67003	Trypanosoma theileri
1055687	Trypanosoma vivax Y486
185431	Trypanosoma brucei brucei TREU927
1068625	Trypanosoma congolense IL3000
2880	Ectocarpus siliculosus
44056	Aureococcus anophagefferens
2315210	Hondaea fermentalgiana
478820	Blastocystis sp. ATCC 50177/Nand II
12968	Blastocystis hominis
35128	Thalassiosira pseudonana
635003	Fragilariopsis cylindrus CCMP1102
1519565	Fistulifera solaris
556484	Phaeodactylum tricornutum CCAP 1055/1
65357	Albugo candida
114742	Pythium insidiosum
4781	Plasmopara halstedii
559515	Hyaloperonospora arabidopsidis Emoy2
29920	Phytophthora cactorum
403677	Phytophthora infestans T30-4
4790	Phytophthora nicotianae
164328	Phytophthora ramorum
4795	Phytophthora megakarya
611791	Phytophthora palmivora var. palmivora
1317063	Phytophthora parasitica CJ01A1
695850	Saprolegnia parasitica CBS 223.65
1156394	Saprolegnia diclina VS20
157072	Aphanomyces invadans
112090	Aphanomyces astaci
423536	Perkinsus marinus ATCC 50983
1169540	Vitrella brassicaformis CCMP3155
2951	Symbiodinium microadriaticum
5963	Stentor coeruleus
5949	Stylonychia lemnae
1172189	Oxytricha trifallax
312017	Tetrahymena thermophila SB210
5888	Paramecium tetraurelia
266149	Pseudocohnilembus persalinus
483139	Cystoisospora suis
94643	Besnoitia besnoiti
99158	Hammondia hammondi
432359	Toxoplasma gondii VEG
572307	Neospora caninum Liverpool
88456	Cyclospora cayetanensis
5858	Plasmodium malariae
1603295	fungal sp. No.11243
988480	Rozella allomycis CSF55
578462	Allomyces macrogynus ATCC 38327
765915	Catenaria anguillulae PL171
1314790	Basidiobolus meristosporus CBS 931.73
796925	Conidiobolus coronatus NRRL 28638
61395	Linderina pennispora
763665	Coemansia reversa NRRL 1564
1213189	Zancudomyces culisetae
133412	Smittium culicis
133385	Smittium simulii
133377	Smittium angustum
133383	Smittium mucronatum
133381	Smittium megazygosporum
1344416	Gonapodya prolifera JEL478
645134	Spizellomyces punctatus DAOM BR117
329046	Rhizoclosmatium globosum
1357716	Batrachochytrium salamandrivorans
403673	Batrachochytrium dendrobatidis JEL423
1754190	Neocallimastix californiae
1754192	Anaeromyces robustus
73868	Piromyces sp. E2
1754191	Piromyces finnis
64571	Lobosporangium transversale
1314771	Mortierella elongata AG-77
1432141	Rhizophagus irregularis DAOM 197198w
94130	Rhizophagus clarus
763407	Phycomyces blakesleeanus NRRL 1555(-)
1263082	Lichtheimia corymbifera JMRC:FSU:9682
4829	Absidia glauca
90262	Absidia repens
101091	Choanephora cucurbitarum
35722	Parasitella parasitica
91626	Mucor ambiguus
1220926	Mucor circinelloides f. circinelloides 1006PhL
246409	Rhizopus delemar RA 99-880
58291	Rhizopus microsporus
671144	Wallemia mellicola CBS 633.66
1299270	Wallemia ichthyophaga EXF-994
764103	Mixia osmundae IAM 14324
747676	Melampsora larici-populina 98AG31
200324	Puccinia coronata var. avenae f. sp. avenae
418459	Puccinia graminis f. sp. tritici CRL 75-36-700-3
630390	Puccinia triticina 1-1 BBBD Race 1
27349	Puccinia sorghi
1165861	Puccinia striiformis f. sp. tritici PST-78
683840	Microbotryum lychnidis-dioicae p1A1 Lamole
269621	Microbotryum intermedium
106004	Leucosporidium creatinivorum
5005	Sporidiobolus salmonicolor
578459	Rhodotorula graminis WP1
1305733	Rhodotorula sp. JG-1b
741276	Rhodotorula taiwanensis
1130832	Rhodotorula toruloides NP11
77020	Malassezia pachydermatis
425265	Malassezia globosa CBS 7966
1230383	Malassezia sympodialis ATCC 42132
1037660	Tilletiaria anomala UBC 951
215250	Acaromyces ingoldii
1280837	Meira miltonrushii
401625	Ceraceosorus bombacis
1522189	Ceraceosorus guamensis
13290	Tilletia caries
13291	Tilletia controversa
117179	Tilletia walkeri
43049	Tilletia indica
1882483	Testicularia cyperi
1305764	Pseudozyma hubeiensis SY62
49012	Sporisorium scitamineum
72559	Sporisorium reilianum f. sp. reilianum
237631	Ustilago maydis 521
307758	Ustilago bromivora
1365824	Kalmanozyma brasiliensis GHG001
1277687	Anthracocystis flocculosa PF-1
1151754	Moesziomyces antarcticus T-34
1391700	Moesziomyces aphidis DSM 70725
1353952	Calocera cornea HHB12733
1330018	Calocera viscosa TUFC12733
1858805	Dacryopinax primogenitus
879819	Cutaneotrichosporon oleaginosum
1186058	Trichosporon asahii var. asahii CBS 2479
71784	Naematelia encephala
578456	Tremella mesenterica DSM 1558
4999	Kockovaella imperatae
1295528	Tsuchiyaea wingfieldii CBS 7118
1331196	Kwoniella mangroviensis CBS 10435
1296096	Kwoniella pini CBS 10737
1296121	Kwoniella dejecticola CBS 10117
1296119	Kwoniella heveanensis CBS 569
1296100	Kwoniella bestiolae CBS 10118
1296103	Cryptococcus gattii EJB2
1295531	Cryptococcus depauperatus CBS 7841
1230068	Cryptococcus neoformans var. grubii c45
1295533	Cryptococcus amylolentus CBS 6039
990650	Sphaerobolus stellatus SS14
1314782	Neolentinus lepideus HHB14362 ss-1
670483	Gloeophyllum trabeum ATCC 11539
1314777	Sistotremastrum niveocremeum HHB9708
1314776	Sistotremastrum suecicum HHB10207 ss-3
1051891	Tulasnella calospora MUT 4182
930990	Botryobasidium botryosum FD-172 SS1
1086054	Rhizoctonia solani AG-3 Rhs1AP
741275	Punctularia strigosozonata HHB-11173 SS5
933852	Serendipita vermifera MAFF 305830
1109443	Serendipita indica DSM 11827
717982	Auricularia subglabra TFB-10046 SS5
1314781	Exidia glandulosa HHB12029
721885	Stereum hirsutum FP-91666 SS1
747525	Heterobasidion irregulare TC 32-1
1314672	Peniophora sp. CONT
2282107	Pyrrhoderma noxium
694068	Fomitiporia mediterranea MF3/22
27342	Schizopora paradoxa
1314783	Daedalea quercina L-15889
743788	Fomitopsis pinicola FP-58527 SS1
599839	Fibroporia radiculosa
745531	Phlebiopsis gigantea 11061_1 CR5-6
650164	Phanerochaete carnosa HHB-10118-sp
742152	Wolfiporia cocos MD-104 SS10
1314785	Laetiporus sulphureus 93-53
98765	Phlebia centrifuga
5627	Grifola frondosa
914234	Gelatoporia subvermispora B
1077348	Ganoderma sinense ZZ0214-1
732165	Dichomitus squalens LYAD-421 SS1
5643	Trametes cinnabarina
154538	Trametes pubescens
1353009	Trametes coccinea BRFM310
944288	Plicaturopsis crispa FD-325 SS-3
933084	Jaapia argillacea MUCL 33604
436010	Fibularhizoctonia sp. CBS 109695
765440	Piloderma croceum F 1598
994086	Hydnomerulius pinastri MD-312
664439	Paxillus involutus ATCC 200175
930991	Paxillus rubicundulus Ve08.2h10
1036808	Scleroderma citrinum Foug A
765257	Pisolithus microcarpus 441
870435	Pisolithus tinctorius Marx 270
741705	Coniophora puteana RWD-64-598 SS2
578457	Serpula lacrymans var. lacrymans S7.9
930992	Suillus luteus UH-Slu-Lm8-n1
180088	Rhizopogon vesiculosus
1314800	Rhizopogon vinicolor AM-OR11-026
1128425	Fistulina hepatica ATCC 64428
946122	Amanita muscaria Koide BX008
686832	Hebeloma cylindrosporum h7
240176	Coprinopsis cinerea okayama7#130
578458	Schizophyllum commune H4-8
1137138	Pleurotus ostreatus PC15
1381753	Moniliophthora roreri MCA 2997
1714833	Leucoagaricus sp. SymC.cos
597362	Agaricus bisporus var. burnettii JB137-S8
1306850	Termitomyces sp. J132
39966	Hypsizygus marmoreus
685588	Galerina marginata CBS 339.88
945553	Hypholoma sublateritium FD-334 SS-4
1095629	Laccaria amethystina LaAM-08-1
486041	Laccaria bicolor S238N-H82
5353	Lentinula edodes
944289	Gymnopus luxurians FD-317 M1
1314674	Cylindrobasidium torrendii FP15055 ss-10
47427	Armillaria gallica
47428	Armillaria ostoyae
1076256	Armillaria solidipes
1198029	Neolecta irregularis DAH-3
56484	Protomyces lactucaedebilis
1097556	Taphrina deformans PYCC 5710
698492	Saitoella complicata NRRL Y-17804
1408658	Pneumocystis carinii B80
1069680	Pneumocystis murina B123
1408657	Pneumocystis jirovecii RU7
284812	Schizosaccharomyces pombe 972h-
483514	Schizosaccharomyces octosporus yFS286
402676	Schizosaccharomyces japonicus yFS275
653667	Schizosaccharomyces cryophilus OY26
675824	Lipomyces starkeyi NRRL Y-11557
284591	Yarrowia lipolytica CLIB122
1173061	Geotrichum candidum
767744	Tortispora caseinolytica NRRL Y-17796
1344418	Ascoidea rubescens DSM 1968
1124627	Brettanomyces bruxellensis AWRI1499
763406	Pichia membranifaciens NRRL Y-2026
4909	Pichia kudriavzevii
460523	Ogataea polymorpha
871575	Ogataea parapolymorpha DL-1
983967	[Candida] arabinofermentans NRRL YB-2248
796027	Sugiyamaella lignohabitans
45607	Wickerhamiella sorbophila
1382522	Kuraishia capsulata CBS 1993
857566	Nadsonia fulvescens var. elongata DSM 6958
4922	Komagataella pastoris
644223	Komagataella phaffii GS115
683960	Wickerhamomyces anomalus NRRL Y-366-8
983966	Cyberlindnera jadinii NRRL Y-1542
36022	Cyberlindnera fabianii
211096	Hanseniaspora opuntiae
766949	Hanseniaspora valbyensis NRRL Y-1626
29833	Hanseniaspora uvarum
56408	Hanseniaspora osmophila
869754	Metschnikowia bicuspidata var. bicuspidata NRRL YB-4993
306902	Clavispora lusitaniae ATCC 42720
498019	[Candida] auris
1231522	[Candida] duobushaemulonis
45357	[Candida] haemulonis
45354	[Candida] intermedia
418784	[Candida] pseudohaemulonis
984487	Suhomyces tanzawaensis NRRL Y-17324
984486	Babjeviella inositovora NRRL Y-12698
294746	Meyerozyma guilliermondii ATCC 6260
559304	Millerozyma farinosa CBS 7064
322104	Scheffersomyces stipitis CBS 6054
984485	Hyphopichia burtonii NRRL Y-1933
619300	Spathaspora passalidarum NRRL Y-27907
590646	Yamadazyma tenuis ATCC 10573
58627	Debaryomyces fabryi
284592	Debaryomyces hansenii CBS767
379508	Lodderomyces elongisporus NRRL YB-4239
237561	Candida albicans SC5314
573826	Candida dubliniensis CD36
1136231	Candida orthopsilosis Co 90-125
294747	Candida tropicalis MYA-3404
1245528	Candida maltosa Xu316
436907	Vanderwaltozyma polyspora DSM 70294
669874	Pachysolen tannophilus NRRL Y-2460
566037	Saccharomycetaceae sp. Ashbya aceri
1071380	Tetrapisispora blattae CBS 6284
1071381	Tetrapisispora phaffii CBS 4417
45286	Eremothecium sinecaudum
284811	Eremothecium gossypii ATCC 10895
931890	Eremothecium cymbalariae DBVPG#7215
1064592	Naumovozyma castellii CBS 4309
1071378	Naumovozyma dairenensis CBS 421
1427455	Kluyveromyces dobzhanskii CBS 2104
1003335	Kluyveromyces marxianus DMKU3-1042
1365886	Zygosaccharomyces parabailii
1333698	Zygosaccharomyces bailii CLIB 213
1080349	Saccharomyces eubayanus
252598	Saccharomyces sp. boulardii
1095631	Saccharomyces cerevisiae x Saccharomyces kudriavzevii VIN7
1071382	Kazachstania africana CBS 2517
1789683	Kazachstania saulgeensis
1071383	Kazachstania naganishii CBS 8797
1266667	Lachancea meyersii CBS 8951
559295	Lachancea thermotolerans CBS 6340
1654605	Lachancea quebecensis
433476	Lachancea sp. CBS 6924
1266660	Lachancea dasiensis CBS 10888
1266666	Lachancea nothofagi CBS 11611
1245769	Lachancea lanzarotensis
4955	Lachancea fermentati
1230905	Lachancea mirantina
1043628	Drechslerella stenobrocha 248
756982	Arthrobotrys oligospora ATCC 24927
1284197	Dactylellina haptotyla CBS 200.50
42249	Tuber magnatum
42251	Tuber borchii
656061	Tuber melanosporum Mel28
1076935	Pyronema omphalodes CBS 100304
1328760	Xylona heveae TC161
136370	Umbilicaria pustulata
1168221	Coniosporium apollinis CBS 100218
253628	Verruconis gallopava
1287680	Neofusicoccum parvum UCRNP2
1126212	Macrophomina phaseolina MS6
420778	Diplodia seriata
236234	Diplodia corticola
1448308	Corynespora cassiicola Philippines
1231657	Clohesyomyces aquaticus
765868	Stagonospora sp. SRC1lsM3a
97972	Periconia macrospinosa
1460663	Paraphaeosphaeria sporulosa
321614	Parastagonospora nodorum SN15
765867	Pyrenochaeta sp. DS3sAY3a
985895	Leptosphaeria maculans JN3
105696	Epicoccum nigrum
5454	Ascochyta rabiei
5599	Alternaria alternata
671987	Exserohilum turcica Et28A
426418	Pyrenophora tritici-repentis Pt-1C-BFP
861557	Pyrenophora teres f. teres 0-1
930090	Bipolaris oryzae ATCC 44560
930089	Bipolaris zeicola 26-R-13
665024	Bipolaris maydis ATCC 48331
930091	Bipolaris victoriae FI3
665912	Bipolaris sorokiniana ND90Pr
1043003	Aureobasidium melanogenum CBS 110374
1043002	Aureobasidium pullulans EXF-150
1043005	Aureobasidium subglaciale EXF-2481
1043004	Aureobasidium namibiae CBS 147.97
766039	Acidomyces richmondensis BFW
1507870	Rachicladosporium antarcticum
1974281	Rachicladosporium sp. CCFEE 5018
717646	Baudoinia panamericana UAMH 10762
1157616	Hortaea werneckii EXF-2000
321146	Mycosphaerella eumusae
692275	Sphaerulina musiva SO2202
1047168	Zymoseptoria brevis
1276529	Zymoseptoria tritici ST99CH_1A5
112498	Ramularia collo-cygni
675120	Dothistroma septosporum NZE10
383855	Pseudocercospora fijiensis CIRAD86
113226	Pseudocercospora musae
122368	Cercospora beticola
357750	Cercospora berteroae
348901	Cercospora zeina
158046	Phaeomoniella chlamydospora
1263415	Endocarpon pusillum Z07020
1220924	Cyphellophora europaea CBS 101466
1442369	Rhinocladiella mackenziei CBS 650.93
1182541	Capronia coronata CBS 617.96
1182542	Capronia epimyces CBS 606.96
1182543	Cladophialophora psammophila CBS 110553
1279043	Cladophialophora carrionii CBS 160.54
1182544	Cladophialophora yegresii CBS 114405
1442370	Cladophialophora bantiana CBS 173.52
569365	Cladophialophora immunda
1664694	Phialophora attae
5601	Phialophora americana
254056	Fonsecaea monophora
1442371	Fonsecaea multimorphosa CBS 102226
856822	Fonsecaea nubica
1367422	Fonsecaea erecta
1442368	Fonsecaea pedrosoi CBS 271.37
215243	Exophiala oligosperma
1182545	Exophiala aquamarina CBS 119918
212818	Exophiala mesophila
91928	Exophiala spinifera
1016849	Exophiala sideris
348802	Exophiala xenobiotica
858893	Exophiala dermatitidis NIH/UT8656
336963	Uncinocarpus reesii 1704
246410	Coccidioides immitis RS
443226	Coccidioides posadasii str. Silveira
502779	Paracoccidioides lutzii Pb01
482561	Paracoccidioides brasiliensis Pb03
554155	Microsporum canis CBS 113480
535722	Nannizzia gypsea CBS 118893
1215338	Trichophyton interdigitale MR816
663331	Trichophyton benhamiae CBS 112371
663202	Trichophyton verrucosum HKI 0517
647933	Trichophyton tonsurans CBS 112818
1215330	Trichophyton rubrum CBS 288.86
1215331	Trichophyton soudanense CBS 452.61
523103	Trichophyton mentagrophytes
559882	Trichophyton equinum CBS 127.97
339724	Histoplasma capsulatum NAm1
1447872	Emergomyces pasteurianus Ep9510
1447875	Helicocarpus griseus UAMH5409
1447883	Polytolypa hystricis UAMH7299
1658172	Emmonsia sp. CAC-2015a
1247875	Emmonsia crescens UAMH 3008
1658174	Blastomyces percursus
447095	Blastomyces dermatitidis ATCC 26199
559298	Blastomyces gilchristii SLH14081
1246674	Emmonsia parva UAMH 139
1356009	Byssochlamys spectabilis No. 5
1408163	Rasamsonia emersonii CBS 393.64
28573	Talaromyces islandicus
441959	Talaromyces stipitatus ATCC 10500
1441469	Talaromyces atroroseus
1077442	Talaromyces marneffei PM1
1073090	Penicilliopsis zonata CBS 506.65
60172	Penicillium solitum
254877	Penicillium flavigenum
48697	Penicillium freii
1170229	Penicillium digitatum PHI26
933388	Penicillium oxalicum 114-2
36646	Penicillium coprophilum
60169	Penicillium polonicum
27334	Penicillium expansum
69771	Penicillium decumbens
1316194	Penicillium subrubescens
290292	Penicillium sp. occitanis
416450	Penicillium antarcticum
303698	Penicillium steckii
229535	Penicillium nordicum
29845	Penicillium vulpinum
104259	Penicillium brasilianum
60175	Penicillium nalgiovense
1835702	Penicillium arizonense
1365484	Penicillium roqueforti FM164
40296	Penicillium italicum
5078	Penicillium griseofulvum
500485	Penicillium rubens Wisconsin 54-1255
5076	Penicillium chrysogenum
341663	Aspergillus terreus NIH2624
767770	Aspergillus tubingensis CBS 134.48
380704	Aspergillus niger ATCC 1015
1450533	Aspergillus lacticoffeatus CBS 101883
1392242	Aspergillus flavus AF70
1073089	Aspergillus wentii DTO 134E9
1033177	Aspergillus kawachii IFO 4308
1450535	Aspergillus sclerotioniger CBS 115572
1450539	Aspergillus saccharolyticus JOP 1030-1
1392256	Aspergillus ochraceoroseus IBT 24754
1448311	Aspergillus vadensis CBS 113365
293939	Aspergillus lentulus
331117	Aspergillus fischeri NRRL 181
227321	Aspergillus nidulans FGSC A4
767769	Aspergillus brasiliensis CBS 101740
1448318	Aspergillus sclerotiicarbonarius CBS 121057
308745	Aspergillus rambellii
1437362	Aspergillus fumigatus Z5
1392250	Aspergillus steynii IBT 23096
1448310	Aspergillus neoniger CBS 115656
91492	Aspergillus udagawae
41067	Aspergillus candidus
1509407	Aspergillus nomius NRRL 13137
1448321	Aspergillus heteromorphus CBS 117.55
344612	Aspergillus clavatus NRRL 1
454130	Aspergillus calidoustus
1160497	Aspergillus glaucus CBS 516.65
482145	Aspergillus taichungensis
1036611	Aspergillus versicolor CBS 583.65
1403190	Aspergillus parasiticus SU-1
1392255	Aspergillus novofumigatus IBT 16806
1160506	Aspergillus oryzae 3.042
109264	Aspergillus bombycis
1036612	Aspergillus sydowii CBS 593.65
1388766	Aspergillus ruber CBS 135680
1392248	Aspergillus campestris IBT 28561
573508	Aspergillus cristatus
41047	Aspergillus thermomutatus
1448320	Aspergillus ellipticus CBS 707.79
1245748	Aspergillus turcosus
1448315	Aspergillus uvarum CBS 121591
602072	Aspergillus carbonarius ITEM 5010
656916	Aspergillus arachidicola
690307	Aspergillus aculeatus ATCC 16872
1069201	Aspergillus luchuensis
225359	Erysiphe pulchra
52586	Erysiphe necator
1268274	Blumeria graminis f. sp. tritici 96224
857342	Amorphotheca resinae ATCC 22711
913774	Oidiodendron maius Zn
342668	Pseudogymnoascus verrucosus
1391699	Pseudogymnoascus sp. VKM F-3808
658429	Pseudogymnoascus destructans 20631-21
2070412	Rutstroemia sp. NJR-2017a WRK4
1104152	Glarea lozoyensis 74030
1745343	Pezoloma ericae
1290391	Botrytis cinerea BcDW1
1432307	Sclerotinia borealis F-4128
665079	Sclerotinia sclerotiorum 1980 UF-70
1072389	Marssonina brunnea f. sp. multigermtubi MB_m1
946125	Diplocarpon rosae
1149755	Hyaloscypha variabilis F
1095630	Meliniomyces bicolor E
1485229	Cadophora sp. DSE1049
149040	Phialocephala scopiformis
576137	Phialocephala subalpina
914238	Rhynchosporium agropyri
914237	Rhynchosporium commune
38038	Rhynchosporium secalis
1001937	Hypoxylon sp. EC38
196109	Microdochium bolleyi
1229662	Pestalotiopsis fici W106-1
77044	Rosellinia necatrix
1287681	Eutypa lata UCREL1
1141098	Pseudomassariella vexata
1408157	Coniochaeta ligniaria NRRL 30616
1286976	Phaeoacremonium minimum UCRPA7
1143189	Magnaporthe oryzae Y34
644352	Gaeumannomyces tritici R3-111a-1
644358	Magnaporthiopsis poae ATCC 64411
655863	Grosmannia clavigera kw1407
1262450	Ophiostoma piceae UAMH 11346
1081102	Sporothrix insectorum RCEF 264
1398154	Sporothrix brasiliensis 5110
1391915	Sporothrix schenckii ATCC 58251
2025994	Coniella lustricola
105487	Valsa mali
1214573	Diaporthe ampelina
158607	Diaporthe helianthi
100816	Madurella mycetomatis
515849	Podospora anserina S mat+
771870	Sordaria macrospora k-hell
510951	Neurospora tetrasperma FGSC 2508
367110	Neurospora crassa OR74A
573729	Thermothelomyces thermophila ATCC 42464
578455	Thielavia terrestris NRRL 8126
306901	Chaetomium globosum CBS 148.51
759272	Chaetomium thermophilum var. thermophilum DSM 1495
41688	Lomentospora prolificans
563466	Scedosporium apiospermum
72032	Thielaviopsis punctulata
1035309	Ceratocystis fimbriata CBS 114723
88771	Ceratocystis platani
526221	Verticillium alfalfae VaMs.102
498257	Verticillium dahliae VdLs.17
100787	Verticillium longisporum
1460502	Colletotrichum nymphaeae SA-01
1173701	Colletotrichum sublineola
1209931	Colletotrichum salicis
708197	Colletotrichum tofieldiae
1573173	Colletotrichum incanum
1237896	Colletotrichum gloeosporioides Cg-14
645133	Colletotrichum graminicola M1.001
1209926	Colletotrichum orchidophilum
1445577	Colletotrichum fioriniae PJ7
708187	Colletotrichum chlorophyti
1213857	Colletotrichum orbiculare MAFF 240422
703756	Colletotrichum simmondsii
759273	Colletotrichum higginsianum IMI 349063
1213859	Colletotrichum fructicola Nara gc5
1280523	Stachybotrys chartarum IBT 7711
1283841	Stachybotrys chlorohalonata IBT 40285
1159556	Ustilaginoidea virens
857340	Acremonium chrysogenum ATCC 11550
1081107	Beauveria brongniartii RCEF 3172
1245745	Beauveria bassiana D1-5
2004951	Cordyceps sp. RAO-2017
1081108	Cordyceps confragosa RCEF 1005
983644	Cordyceps militaris CM01
1081104	Cordyceps fumosorosea ARSEF 2679
1531966	Torrubiella hemipterigena
1380566	Pochonia chlamydosporia 170
1081109	Moelleriella libera RCEF 2490
1111077	Claviceps purpurea 20.1
1276135	Metarhizium anisopliae ARSEF 549
1276136	Metarhizium guizhouense ARSEF 977
655827	Metarhizium acridum CQMa 102
1081103	Metarhizium album ARSEF 1941
655844	Metarhizium robertsii ARSEF 23
1276141	Metarhizium brunneum ARSEF 3297
1276143	Metarhizium majus ARSEF 297
98403	Drechmeria coniospora
33203	Purpureocillium lilacinum
1043627	Hirsutella minnesotensis 3608
1163406	Tolypocladium ophioglossoides CBS 100239
45235	Tolypocladium capitatum
94208	Tolypocladium paradoxum
1399860	Ophiocordyceps australis
911162	Ophiocordyceps sinensis CO18
268505	Ophiocordyceps unilateralis
2004952	Ophiocordyceps camponoti-rufipedis
150374	Escovopsis weberi
1042311	Trichoderma asperellum CBS 433.97
1344414	Trichoderma reesei RUT C-30
413071	Trichoderma virens Gv29-8
1491466	Trichoderma guizhouense
858221	Trichoderma parareesei
5544	Trichoderma harzianum
983965	Trichoderma longibrachiatum ATCC 18648
452589	Trichoderma atroviride IMI 206040
398673	Trichoderma gamsii
58853	Trichoderma citrinoviride
78410	Neonectria ditissima
660122	[Nectria] haematococca mpVI 77-13-4
1080344	Fusarium oxysporum f. sp. pisi HDV247
1028729	Fusarium pseudograminearum CS3096
5516	Fusarium culmorum
179993	Fusarium langsethiae
36050	Fusarium poae
229533	Fusarium graminearum PH-1
56646	Fusarium venenatum
1227346	Fusarium proliferatum ET1
192010	Fusarium mangiferae
334819	Fusarium verticillioides 7600
1279085	Fusarium fujikuroi IMI 58289
42673	Fusarium nygamai
296587	Micromonas commoda
564608	Micromonas pusilla CCMP1545
41875	Bathycoccus prasinos
436017	Ostreococcus lucimarinus CCE9901
70448	Ostreococcus tauri
145388	Monoraphidium neglectum
47790	Tetrabaena socialis
3055	Chlamydomonas reinhardtii
1157962	Chlamydomonas eustigma
33097	Gonium pectorale
3068	Volvox carteri f. nagariensis
574566	Coccomyxa subellipsoidea C-169
1291522	Helicosporidium sp. ATCC 50920
3075	Auxenochlorella protothecoides
554055	Micractinium conductrix
554065	Chlorella variabilis
3076	Chlorella sorokiniana
105231	Klebsormidium nitens
3218	Physcomitrella patens
1480154	Marchantia polymorpha subsp. ruderalis
88036	Selaginella moellendorffii
13333	Amborella trichopoda
56857	Macleaya cordata
218851	Aquilegia coerulea
4432	Nelumbo nucifera
29655	Zostera marina
906689	Dendrobium catenatum
1088818	Apostasia shenzhenica
42345	Phoenix dactylifera
214687	Musa acuminata subsp. malaccensis
4615	Ananas comosus
4555	Setaria italica
888268	Dichanthelium oligosanthes
1504633	Panicum hallii var. hallii
4577	Zea mays
4558	Sorghum bicolor
15368	Brachypodium distachyon
112509	Hordeum vulgare subsp. vulgare
4565	Triticum aestivum
4572	Triticum urartu
77586	Leersia perrieri
39946	Oryza sativa Indica Group
40148	Oryza glumipatula
4538	Oryza glaberrima
65489	Oryza barthii
40149	Oryza meridionalis
4533	Oryza brachyantha
4537	Oryza punctata
4529	Oryza rufipogon
3562	Spinacia oleracea
1590841	Actinidia chinensis var. chinensis
79200	Daucus carota subsp. sativus
59895	Cynara cardunculus var. scolymus
4236	Lactuca sativa
4232	Helianthus annuus
35608	Artemisia annua
429701	Handroanthus impetiginosus
472368	Dorcoceras hygrometricum
192259	Genlisea aurea
4155	Erythranthe guttata
49451	Nicotiana attenuata
4096	Nicotiana sylvestris
4097	Nicotiana tabacum
4081	Solanum lycopersicum
4113	Solanum tuberosum
4072	Capsicum annuum
33114	Capsicum baccatum
33119	Petunia axillaris
80379	Capsicum chinense
29760	Vitis vinifera
71139	Eucalyptus grandis
22663	Punica granatum
55188	Citrus unshiu
85681	Citrus clementina
2711	Citrus sinensis
3641	Theobroma cacao
210143	Corchorus capsularis
93759	Corchorus olitorius
3635	Gossypium hirsutum
3634	Gossypium barbadense
29730	Gossypium raimondii
29729	Gossypium arboreum
50452	Arabis alpina
72664	Eutrema salsugineum
81985	Capsella rubella
81972	Arabidopsis lyrata subsp. lyrata
3702	Arabidopsis thaliana
51351	Brassica rapa subsp. pekinensis
3708	Brassica napus
109376	Brassica oleracea var. oleracea
3659	Cucumis sativus
3656	Cucumis melo
3775	Cephalotus follicularis
981085	Morus notabilis
3476	Parasponia andersonii
63057	Trema orientale
74649	Rosa chinensis
3760	Prunus persica
2094558	Prunus yedoensis var. nudiflora
58331	Quercus suber
51240	Juglans regia
3694	Populus trichocarpa
3988	Ricinus communis
180498	Jatropha curcas
3983	Manihot esculenta
3871	Lupinus angustifolius
3827	Cicer arietinum
57577	Trifolium pratense
3880	Medicago truncatula
3885	Phaseolus vulgaris
3821	Cajanus cajan
3914	Vigna angularis
3916	Vigna radiata var. radiata
3847	Glycine max
3848	Glycine soja
